# Rethinking suicide Thi4 thiazole synthases: comparative genomic insights and pilot functional evidence

**DOI:** 10.1101/2025.09.23.678117

**Authors:** Edmar R. Oliveira-Filho, Kristen Van Gelder, David Obe, Cătălin Voiniciuc, Mark A. Wilson, Andrew D. Hanson

**Affiliations:** Horticultural Sciences Department, University of Florida, Gainesville, FL 32611, USA; Department of Biochemistry & Redox Biology Center, University of Nebraska, Lincoln, NE 68588, USA

**Keywords:** gene clusters, sulfur transfer chain, thiamin biosynthesis, DUF6775

## Abstract

Suicide thiazole synthases (Thi4) are mononuclear metal enzymes that form the thiazole moiety of thiamin from NAD^+^, glycine, and a sulfur atom that is stripped from an active-site cysteine residue, causing enzyme inactivation. Comparative genomic analysis indicates that prokaryotic Thi4 genes often cluster on the chromosomal regions encoding ThiS, ThiF, and other proteins that can produce, relay, or use persulfide or thiocarboxylate sulfur. This genomic evidence suggests that certain suicide Thi4s might use a persulfide or thiocarboxylate as sulfur donor instead of the active-site cysteine – i.e., that they can operate in a non-suicide mode – and that a metal cofactor reservoir supports Thi4 function. To explore these possibilities, we performed proof-of-concept experiments using *Escherichia coli* as a heterologous platform. A representative bacterial Thi4 that clustered with *thiS* and *thiF* complemented an *E. coli* Δ*thiG* (thiazole auxotroph) single mutant better than a Δ*thiG* Δ*thiF* Δ*thiS* triple mutant, consistent with predicted interactions with the host sulfide transfer chain. Collectively, this evidence indicates that suicide Thi4s may not necessarily operate suicidally and highlights genomic and structural clues that warrant deeper biochemical investigation.
