## Supplemental Table for "Rethinking suicide Thi4 thiazole synthases: comparative genomic insights and pilot functional evidence"

### Sheet: Table S1
Table S1. Primer sequences used in this work
Primer name	Sequence	Purpose
thiG_delcst_FW	CGGTATGCGGAGGAAGCAATG	Amplifying thiG deletion cassette
thiG_delcst_RV	GACGTAGAAACTAACTGTGTTGCCAA	Amplifying thiG deletion cassette
thiG_flank_FW	TATTAAGCGGTATAGAGACACCTGCG	Confirming thiG knock-out
thiG_flank_RV	CTGGCAATATCCGCTTCATCCA	Confirming thiG knock-out
thiG_int_01FW	ACGTTTGATTCACATCTGTTTACCGG	Confirming thiG knock-out
thiG_int_01RV	ACTGTGGCCTGCTGGATAATAATCTC	Confirming thiG knock-out
pKD13_Int_FW	TGAATGAACTGCAGGACGAG	Confirming gene knock-out
pKD13_Int_RV	ATACTTTCTCGGCAGGAGCA	Confirming gene knock-out
thiE_flank_FW	TGTTCCCGACGCAAACCAAACAGATGC	Amplifying thi genes
thiH_flank_RV	CTGTGTTGCCAAATCGCTGACGGGTCA	Amplifying thi genes
pGE_F	TTGGCGACAACTGGACTGGGACCGGGATTACCCTGTTA	Amplifying pGE backbone
pGE_R	TACTGCCGACACCCGTTGCTATAATCCATGTCAGCCGTTA	Amplifying pGE backbone
SmR_F	TCGGACGATCTCGAATT	Amplifying SmR and FRT from pTs
SmR_R	TATCTCGAATTAGCTTCA	Amplifying SmR and FRT from pTs
pGE_ThiE_F	TGCTCGACAGCCAGGTGCTGACGGACGATCTCGAATT	Amplifying pGE backbone with thiE homology arm
pGE_ThiH_R	TGCGACGGCAATCGCCGTATTATCTCGAATTAGCTTCA	Amplifying pGE backbone with thiG homology arm
pGE_SmR_F	ATAGCAACGGGTGTCGGCAGT	Amplifying SmR + FRT for recombineering
pGE_SmR_R	GTCCCAGTCCAGTTGTCGCCA	Amplifying SmR + FRT for recombineering
pBAD_FW	ATGCCATAGCATTTTTATCC	Sequencing pBAD vector
pBAD_RV	GATTTAATCTGTATCAGG	Sequencing pBAD vector

### Sheet: Table S2
Table S2. Recoded nucleotide sequences of Thi4 and DUF6775 proteins tested in this study
Sequence name	Sequence
Thi4 - Methanobacterium sp. MB1 GenBank protein CDG65238.1	GAATTCATGGAAATCTTCAGCAACATCAGCGAAAAAGATGTGACCAAAGCAATCGTTAGCGAATTTGCCGAAGAGTTCATCGATTATATCGAAAGCGACGTGATTATTGTTGGTGCAGGTCCGAGCGGTCTGATTGCAGCACGTCGTCTGGCACAGCAGGGTGTGAAAACCCTGATTATTGAAAGCAATAACTATCTTGGTGGTGGCTTTTGGATTGGTGGTTATCTGATGAATAAACTGACCGTTCGTGAACCGGGTGAACGTATTCTGGATGAAATTGGTGTTCCGTATAAAAAGGTTCAGGATGGTCTGTTTGTTGCAGATGGTCCGCATGCATGTAGCAAACTGATTGCAAGCGCAATGGATGCCGGTGCAAAAGTGATTAATATGACCAAATTT…
Thi4 - Candidatus Omnitrophica bacterium isolate bin.255 GenBank protein NQT28552.1	GAATTCATGACCGAGAAAATCTTTAGCAACGTGGGTGAAAAAGAAGTGACACGCGCAATTGTTAACGAGTTTAGCAAACAGTTTAGCGAGTATGCCGAATCCGATGTGATTATTATCGGTGCAGGTCCGAGCGGTCTGATGGCAGGTAAAGAACTGGCACTGAGCGGTTTTAAAGTTCTGATTGTTGAACGCAACAACTATTTAGGTGGTGGTTTTTGGATTGGTGGCTACCTGATGAATAAACTGACCGTTCGTGCACCGGCAGAAGGTATTCTGAAAGAGCTGGGCGTTCCGTATAAAGAAACCAATCCGGGTCTGTTTGTTGCAGATGGTCCGCATGCATGTAGCAAACTGATTGCAGCAGCATGTGATGCCGGTGTTAAAGTTGCAAATATGACC…
DUF6775 - Archaeal metagenome SAMEA7390951 GenBank protein CAD6515285.1	CATATGAAGATCAGCAAGATCTTCCTGTATGATGAACCGGCAGTTAGCGAAATTCAGCTGGAACGTCTGGTTGATTTTCTGAAACAGACCTTTCCGGCACAGGTTGAAAAACGTGAAAACATTCTGAACTACAGCAAAAACGATACCGCACAGAAAATTGCAAGCTGCCGTATCTTTAACCTGATCAAACCGTTTGAACGCCATATTCCGAACATTGATGAAATCCGCTTTGAGCAAGAAAACATCATCGATACCACCAAAACCGAGAACATCATTATGTATGATGGCTTCGAACTGCAGAAAAATCTGACCGAACTGATTCCGGATCGTGATAGCGATAGCTTTCATATCTTTTTCACCAACAAACTGACCTGCACCTATGACTATAACGATTACCGT…
DUF6775 - Dehalococcoidales bacterium MAF85192.1 MAG: hypothetical protein CL875_01695	CATATGCGCATCATCCTGTATGATGAAGGTGCAGCACAAGAACTGAGCATTGAAGAAATTACCAAATACCTGGCGCAGAAAATGGAAAAAGTGAAAATTGAAGTTCGCGGTAACCCGTTTGTTAAACTGCCGCAGGATAAAATCAGCGATTATGCACGTAAAATTGCCAGCACCAAAATTCAAGAAGTGCGCCAGAAAATTCTGCCGGAACAAGAACCGCTGTATGGTGAAATTGGTTATGAAAAACGTCGCATTCTGGGTAAAACCAGCGCATTTGGTATTCTGTATGACGGTCTGCATCTGCAGCGTGTTTTTCAAGAAACCATTCCGCGTGGTGAATATAGCCTGGAATGTGCCCATATTATCTTTACCAATCGTCTGTTTGCAACCTGGGATGAA…
DUF6775 - Hadesarchaea archaeon DG-33-1 2656880379	CATATGATGAAGTCCTTTGTGAGCATTAGTGATGTTCCGACACTGCATATTCACCTGTATGATGATCCGAGCATCAAAAATCTGAAACTGAGCGATATTAGCAGCTATCTGAAAGAAAAACTGGGTGAAGTTCATGTTGATGTGCGTGGTAGCTTTATTACCGTTAGCAATGAACTGCTGGAAAGTTTTGCCAAACGTCTGGCCAGCGCAAAAGTTCGTGATCTGGGTAATCTGAATGTTCGTTTTGAACCGCTGTATGGCGAAATCGAATATGAAAAAGGTATCCTGAAAGAACCGAGCCGTCGTAGCTTTGGTATTCTGTATGACGGTTTTCGTCTGCAGATGGTTATTCGCGATCTGATTAGCAGCGAAGAACGTGGTCCGGAACAGGTTCATATT…
DUF6775 - Pyrococcus sp. NA2 650831530	CATATGATGAAGATCTATATCGAGGATCGCATCTGGGATAGCTTTCAGTTTTTCGATGAAATTCGCAACCTGTTCAAATTCCCGGTTGAATTTGAGCCGTACATGTTTAAAGATCCGCGTTTTCTGGCCTATATTCGTATTCGTCGTCCGGATAAACGCGAATTTTATGAACCGTTTCCGGTGGAAGTTGAAAATGAACGTAAAGGTCTGATTAAGGGCGTGATTTATGATGGTATTGAACTGCTGAAACACTTCTGCCTGGATGTTAATGTTAGCAAACCGACCGTTCTGATTACCGATCGTCTGATTGCAACCTTTGATGAGGATGGTCGTTATCATCTGCGTATGATTGTTATGGGTCCTGCAGCAATTATTAGCCTGAAAGGTATTCTGTATGCA…
DUF6775 - candidate division TA06 bacterium SM23_40 2656826915	CATATGATGCCTGCAACCATTGATCAGCGTCGTCTGCCGAGCACCATTTATCTGTATCATGATGGTGCAGCAAGCACCCTGGATCTGGATGCAATTGCCAGCTATCTGCATGACCTGTTTCCGACACTGGCAGTTACCCAGCGTATTGATTTTGCAGTTCATCATCTGCGTAGCATTCCGGATGCAGAACGTAGCCAGCGTCAAGAAAGCCTGGCAAAAAGTCTGGCAAGCCTGCGTATTCATGATCCGGCACAGCAGATTGATCGTCAGGGTCAGCCGGATCTGCTGAGCGGTGAAATTGAATTTGAAGCACGTCAGCTGGCAGCACCGCATCGTACCAGCGGTGGTGTTCTGTATGAAGGTAGCCTGCTGGCACATACCCTGGCACTGCTGGTTCCG…

### Sheet: Table S3
Table S3. Sulfide-related, thiamin-related, and DUF6775 genes in the 10-gene window around the suicide Thi4 gene in each of 40 genomes representative of the >400 genomes analyzed
	Organism	DUF6775	ThiF	CysK	ThiS	NifS	ThiI	CysI	NifU	YiiM	CysE	LarE	CysM	FdhD	MnmA	Fe-S	BioB	ThiE	ThiR	ThiC	ThiM	ThiD	ThiL	ThiW	OBS
1	Deltaproteobacteria bacterium RBG_16_54_11	1	1	1	1					1					1	1
2	Dehalococcoidales bacterium ARS1330	1				1			1	1
3	Methanobacterium sp. MB1		1		1	1	1			1
4	Methanobacterium formicicum DSM 3637		1		1		1			1
5	Elusimicrobia bacterium CG1_02_37_114			1		1						1		1	1
6	Nitrospinae bacterium RIFCSPLOWO2_01_FULL_39_10	1														1
7	Candidatus Aminicenantes bacterium JdFR-79	1	1	1							1
8	Dehalococcoidia bacterium SCGC AG-206-P14 (contamination screened)	1	1		1															1
9	Omnitrophica bacterium RIFCSPLOWO2_01_FULL_45_10	1													1
10	Thermoleophilia bacterium DeMMO3_11	1																1		1		1	1
11	Candidatus Aminicenantes bacterium JdFR-77	1	1	1							1
12	Archaeoglobi archaeon JdFR-42 : Ga0180887_140 (63088bp)	1
13	Candidatus Omnitrophota bacterium isolate bin.255 k141_3909259	1	1		1											1
14	Clostridia bacterium DeMMO6_36	1																1			1			1
15	Hadesarchaea archaeon DG-33-1	1					1		1
16	Unclassified Chloroflexi sp. SA_10	1	1	1	1																				has COG2768, HcyBio, CysO
17	Pyrococcus sp. NA2	1		1
18	unclassified Planctomycetaceae BinDm81			1							1				1
19	Chloroflexi bacterium RBG_16_50_9	1				1
20	Methanocella conradii HZ254						1					1					1
21	Actinobacteria bacterium DeMMO5_5	1	1	1		1					1				1
22	candidate divison MSBL1 archaeon SCGC-AAA259O05	1	1		1		1							1		1
23	candidate division TA06 bacterium SM23_40	1														1		1
24	Candidatus Hydrothermae bacterium JdFR-71																			1		1
25	Calescamantes bacterium JGI 0000106-H18 (contamination screened)	1
26	Omnitrophica bacterium DeMMO2_20		1		1													1			1
27	Methanohalophilus levihalophilus DSM 28452		1									1
28	Nitrososphaera viennensis EN76	1											1
29	Halalkalicoccus jeotgali B3, DSM 18796																		1						thiR: https://img.jgi.doe.gov/cgi-bin/m/main.cgi?section=GeneDetail&page=geneDetail&gene_oid=648064116
30	Methanococcoides methylutens DSM 2657					1			1
31	Halonotius sp. J07HN4																		1						thiR: https://img.jgi.doe.gov/cgi-bin/m/main.cgi?section=GeneDetail&page=geneDetail&gene_oid=2512900762
32	Haloferax massiliensis MGYG-HGUT-01639																		1						thiR: https://img.jgi.doe.gov/cgi-bin/m/main.cgi?section=GeneDetail&page=geneDetail&gene_oid=8067996940
33	Thaumarchaeota archaeon SCGC AC-337-E14 (contamination screened) (screened) (version 2)	1						1																	has dif sulfurtransferases
34	Halococcus morrhuae DSM 1307																	1			1
35	Marine archaeal group 1 JGI GoM_1470m_185_F01 (contamination screened)	1		1				1																	sseA
36	Candidatus Nitrosotalea devanaterra NDEV1	1						1					1												sseA, TusA
37	Nitrosopumilus sp. PRT-SC01	1											1												sseA, TusA
38	Nitrosarchaeum limnium SFB1 (unscreened)	1						1
39	Halobacterium salinarum DSM 670																		1						thiR: https://img.jgi.doe.gov/cgi-bin/m/main.cgi?section=GeneDetail&page=geneDetail&gene_oid=2597353230
40	Desantibacteria bacterium DeMMO1_14	1				1		1	1								1
		DUF6775	ThiF	CysK	ThiS	NifS	ThiI	CysI	NifU	YiiM	CysE	LarE	CysM	FdhD	MnmA	Fe-S	BioB	ThiE	ThiR	ThiC	ThiM	ThiD	ThiL	ThiW
	Total	26	12	9	8	7	5	5	4	4	4	3	3	2	5	5	2	5	4	3	3	2	1	1
	Percent	65	30	22.5	20	17.5	12.5	12.5	10	10	10	7.5	7.5	5	12.5	12.5	5	12.5	10	7.5	7.5	5	2.5	2.5

### Sheet: Table S4
Table S4. Occurrence of Genes Coding for ThiG, ThiS, and ThiF Family Proteins in the Seven Representative Genomes from Figure 2a
Organism	Genome	ThiG	ThiS	ThiF
Deltaproteobacteria bacterium RBG_16_54_11	MAG	-	+	+
Methanobacterium sp. MB1	WGS	-	+	+
Candidatus Omnitrophica bacterium isolate bin.255	MAG	-	+	+
Dehalococcoidales bacterium ARS1330	MAG	-	+b	-
Archaeal metagenome SAMEA7390951	MAG	-	+b	+
Elusimicrobia bacterium CG1_02_37_114	MAG	-	-	-
Desantibacteria bacterium DeMMO1_14	MAG	-	-	-
MAG, metagenome-assembled genome; WGS, whole genome sequence. Absence of a gene from a MAG is not definitive proof of absence as these genomes are incomplete.			b ThiS-like.
